# Capillary connections between sensory circumventricular organs and adjacent parenchyma enable local volume transmission

**DOI:** 10.1101/2024.07.30.605849

**Authors:** Yifan Yao, Yannan Chen, Raju Tomer, Rae Silver

## Abstract

Among contributors to diffusible signaling are portal systems which join two capillary beds through connecting veins (Dorland 2020). Portal systems allow diffusible signals to be transported in high concentrations directly from one capillary bed to the other without dilution in the systemic circulation. Two portal systems have been identified in the brain. The first was discovered almost a century ago and connects the median eminence to the anterior pituitary gland (Popa & Fielding 1930). The second was discovered a few years ago, and links the suprachiasmatic nucleus to the organum vasculosum of the lamina terminalis, a sensory circumventricular organ (CVO) (Yao et al. 2021). Sensory CVOs bear neuronal receptors for sensing signals in the fluid milieu (McKinley et al. 2003). They line the surface of brain ventricles and bear fenestrated capillaries, thereby lacking blood brain barriers. It is not known whether the other sensory CVOs, namely the subfornical organ (SFO), and area postrema (AP) form portal neurovascular connections with nearby parenchymal tissue. This has been difficult to establish as the structures lie at the midline and protrude into the ventricular space. To preserve the integrity of the vasculature of CVOs and their adjacent neuropil, we combined iDISCO clearing and light-sheet microscopy to acquire volumetric images of blood vessels. The results indicate that there is a portal pathway linking the capillary vessels of the SFO and the posterior septal nuclei, namely the septofimbrial nucleus and the triangular nucleus of the septum. Unlike the latter arrangement, the AP and the nucleus of the solitary tract share their capillary beds. Taken together, the results reveal that all three sensory circumventricular organs bear specialized capillary connections to adjacent neuropil, providing a direct route for diffusible signals to travel from their source to their targets.
