## Supplemental Table 1 for "Capillary connections between sensory circumventricular organs and adjacent parenchyma enable local volume transmission"

### Sheet: Sheet1
Blood vessel type	Diameter	Brain
SFO capillary	8.733	1
SFO capillary	7.988	1
SFO capillary	8.862	1
SFO capillary	9.126	1
SFO capillary	10.718	1
SFO capillary	6.939	2
SFO capillary	8.473	2
SFO capillary	9.028	2
SFO capillary	11.964	2
SFO capillary	9.915	2
SFO capillary	7.431	3
SFO capillary	12.515	3
SFO capillary	9.959	3
SFO capillary	9.365	3
SFO capillary	10.718	3
SFO capillary	11.637	4
SFO capillary	10.047	4
SFO capillary	6.323	4
SFO capillary	9.678	4
SFO capillary	8.942	4
Portal vessel	9.97	1
Portal vessel	10.047	1
Portal vessel	11.89	1
Portal vessel	10.124	1
Portal vessel	9.814	1
Portal vessel	11.358	2
Portal vessel	10.124	2
Portal vessel	8.408	2
Portal vessel	12.22	2
Portal vessel	10.718	2
Portal vessel	13.459	3
Portal vessel	9.87	3
Portal vessel	10.146	3
Portal vessel	11.358	3
Portal vessel	9.915	3
Portal vessel	11.89	4
Portal vessel	12.337	4
Portal vessel	8.78	4
Portal vessel	9.517	4
Portal vessel	12.047	4
SF/TRS capillary	6.11	1
SF/TRS capillary	4.839	1
SF/TRS capillary	6.529	1
SF/TRS capillary	6.182	1
SF/TRS capillary	4.723	1
SF/TRS capillary	6.128	2
SF/TRS capillary	5.084	2
SF/TRS capillary	7.159	2
SF/TRS capillary	5.481	2
SF/TRS capillary	4.629	2
SF/TRS capillary	6.68	3
SF/TRS capillary	4.629	3
SF/TRS capillary	6.729	3
SF/TRS capillary	5.501	3
SF/TRS capillary	4.459	3
SF/TRS capillary	5.17	4
SF/TRS capillary	4.256	4
SF/TRS capillary	3.323	4
SF/TRS capillary	4.333	4
SF/TRS capillary	4.562	4
AP capillary	7.61	1
AP capillary	6.95	1
AP capillary	5.16	1
AP capillary	7.035	1
AP capillary	6.674	1
AP capillary	9.522	2
AP capillary	6.052	2
AP capillary	7.784	2
AP capillary	8.04	2
AP capillary	7.188	2
AP capillary	8.312	3
AP capillary	7.372	3
AP capillary	6.965	3
AP capillary	8.742	3
AP capillary	5.97	3
AP capillary	5.801	4
AP capillary	6.95	4
AP capillary	5.784	4
AP capillary	5.878	4
AP capillary	8.547	4
NTS capillary	3.403	1
NTS capillary	4.102	1
NTS capillary	4.416	1
NTS capillary	4.09	1
NTS capillary	4.505	1
NTS capillary	3.892	2
NTS capillary	4.09	2
NTS capillary	4.102	2
NTS capillary	4.505	2
NTS capillary	5.073	2
NTS capillary	3.146	3
NTS capillary	5.208	3
NTS capillary	3.892	3
NTS capillary	4.102	3
NTS capillary	3.475	3
NTS capillary	4.09	4
NTS capillary	4.73	4
NTS capillary	4.472	4
NTS capillary	4.221	4
NTS capillary	5.663	4
