## Supplemental Table 2 for "Capillary connections between sensory circumventricular organs and adjacent parenchyma enable local volume transmission"

### Sheet: Sheet1
Repeated measurement ANOVA of SFO-posterior potal system BV diameters
	Source	SS	DF	MS	F	p-unc	ng2	eps
0	Blood vessel type	63.0348	2	31.5174	140.272	9e-06	0.968593	0.563951
1	Error	1.34813	6	0.224688	NaN	NaN	NaN	NaN
Post hoc comparison of capillary diameter of SFO and posterior septal nucleus and portal vessels
Contrast	A	B	Paired	Parametric	T	dof	alternative	p-unc	p-corr	p-adjust	BF10	hedges
0	Blood vessel type	Portal vessel	Posterior septal capillary	TRUE	TRUE	12.5881	3	two-sided	0.001081	0.002229	fdr_bh	30.72	9.15034
1	Blood vessel type	Portal vessel	SFO capillary	TRUE	TRUE	9.84304	3	two-sided	0.002229	0.002229	fdr_bh	19.031	3.22884
2	Blood vessel type	Posterior septal capillary	SFO capillary	TRUE	TRUE	-11.025	3	two-sided	0.001598	0.002229	fdr_bh	23.719	-6.48301
Normality test of SFO and posterior portal system BV diameters
Blood vessel type	W	pval	normal
SFO capillary	0.983158	0.968084	TRUE
Portal vessel	0.950524	0.375113	TRUE
SF/TRS capillary	0.956406	0.474784	TRUE
Mauchly's sphericity test of SFO and posterior portal system BV diameters
W	pval
0.226798	0.226798
Repeated measurement ANOVA of AP and NTS capillaries
	Source	SS	DF	MS	F	p-unc	ng2	eps
0	Blood vessel type	16.3358	1	16.3358	61.7412	0.004294	0.931259	1
1	Error	0.793752	3	0.264584	NaN	NaN	NaN	NaN
Normality test of SFO and posterior portal system BV
Blood vessel type	W	pval	normal
AP capillary	0.972609	0.808749	TRUE
NTS capillary	0.956711	0.480408	TRUE
